# Meta-analysis reveals consistent immune response patterns in COVID-19 infected patients at single-cell resolution

**DOI:** 10.1101/2021.01.24.427089

**Authors:** Manik Garg, Xu Li, Pablo Moreno, Irene Papatheodorou, Yuelong Shu, Alvis Brazma, Zhichao Miao

## Abstract

A number of single-cell RNA studies looking at the human immune response to the coronavirus disease 2019 (COVID-19) caused by severe acute respiratory syndrome coronavirus 2 (SARS-CoV-2) have been recently published. However, the number of samples used in each individual study typically is small, moreover the technologies and protocols used in different studies vary, thus somewhat restricting the range of conclusions that can be made with high confidence. To better capture the cellular gene expression changes upon SARS-CoV-2 infection at different levels and stages of disease severity and to minimise the effect of technical artefacts, we performed meta-analysis of data from 9 previously published studies, together comprising 143 human samples, and a set of 16 healthy control samples (10X). In particular, we used generally accepted immune cell markers to discern specific cell subtypes and to look at the changes of the cell proportion over different disease stages and their consistency across the studies. While half of the observations reported in the individual studies can be confirmed across multiple studies, half of the results seem to be less conclusive. In particular, we show that the differentially expressed genes consistently point to upregulation of type I Interferon signal pathway and downregulation of the mitochondrial genes, alongside several other reproducibly consistent changes. We also confirm the presence of expanded B-cell clones in COVID-19 patients, however, no consistent trend in T-cell clonal expansion was observed.
