## Supplementary Data 1 for "Meta-analysis reveals consistent immune response patterns in COVID-19 infected patients at single-cell resolution"

### Sheet: Overview of the samples of all 
Supplementary Data 1. Overview of previously published 119 samples analyzed in the current meta-analysis
Study	Reference	Sample collection center	Country	Sample tissue	Sample ID	Data Accession	Patient ID	Gender	Age, years	Severity	ICU care	Ventilator	Oxygen therapy	Hospitalization	Clinical outcome	Sign and symptom	Pulmonary inflammation	Comorbidity	Onset of symptom to sampling, days	First positive/negative nucleic acid transfer date to blood sampling, days	Septic shock	Multi-organ failure	Onset of symptom to hospital admission, days	Hospital day	BALF sampling date
Wen et al.	Cell Discovery	Wuhan Hankou Hospital China	China	PBMC	ERS-1	PRJCA002413	ERS-1	Male	Median of 58 years	Moderate	NA	No	Need to add this information	Yes	No clear record	Fever, Cough,Sore throat,Expectoration,Exhaustion,Chilly,Throat Congestion	Bilaeral pneumonia	Coronary heart disease	NA	NA/less than 7 days	NA	NA	NA	NA	NA
Wen et al.	Cell Discovery	Wuhan Hankou Hospital China	China	PBMC	ERS-2	PRJCA002413	ERS-2	Male	Median of 58 years	Moderate	NA	No	Need to add this information	Yes	No clear record	Fever,Cough,Sore throat,Expectoration,Exhaustion,Hemoptysis,Breathe Hard,Emesis,Muscle or Joint pain,Chilly,Throat Congestion,Tonsil edema	Bilaeral pneumonia	Tumor and gastritis	NA	NA/less than 7 days	NA	NA	NA	NA	NA
Wen et al.	Cell Discovery	Wuhan Hankou Hospital China	China	PBMC	ERS-3	PRJCA002413	ERS-3	Female	Median of 58 years	severe	NA	No	Need to add this information	Yes	No clear record	Fever, Expectoration, Exhaustion,Breathe Hard, Throat Congestion, Tonsil edema	Bilaeral pneumonia	HBV	NA	NA/less than 7 days	NA	NA	NA	NA	NA
Wen et al.	Cell Discovery	Wuhan Hankou Hospital China	China	PBMC	ERS-4	PRJCA002413	ERS-4	Female	Median of 58 years	severe	NA	Yes	Need to add this information	Yes	No clear record	Fever, Cough, Sore throat, Expectoration,Hemoptysis, Breathe Hard,Muscle or Joint pain, Chilly, Throat Congestion, Tonsil edema	Bilaeral pneumonia	Diabetes	NA	NA/less than 7 days	NA	NA	NA	NA	NA
Wen et al.	Cell Discovery	Wuhan Hankou Hospital China	China	PBMC	ERS-5	PRJCA002413	ERS-5	Female	Median of 58 years	Moderate	NA	No	Need to add this information	Yes	No clear record	Fever, Cough, Sore throat, Expectoration, Exhaustion, Breathe Hard, Muscle or Joint pain, Chilly, Throat Congestion	Bilaeral pneumonia	Hypertension	NA	NA/less than 7 days	NA	NA	NA	NA	NA
Wen et al.	Cell Discovery	Wuhan Hankou Hospital China	China	PBMC	LRS-1	PRJCA002413	LRS-1	Male	Median of 55 years	severe	NA	No	Need to add this information	Yes	No clear record	Fever, Cough, Sore throat, Expectoration, Breathe Hard, Muscle or Joint pain, Chilly, Throat Congestion	Bilaeral pneumonia	Hypertension and Coronary heart disease	NA	NA/More than 14 days	NA	NA	NA	NA	NA
Wen et al.	Cell Discovery	Wuhan Hankou Hospital China	China	PBMC	LRS-2	PRJCA002413	LRS-2	Male	Median of 55 years	Moderate	NA	No	Need to add this information	Yes	No clear record	Fever, Exhaustion, Breathe Hard, Emesis, Diarrhea, Muscle or Joint pain, Chilly	Bilaeral pneumonia	Hypertension, Coronary heart disease, HBV	NA	NA/More than 14 days	NA	NA	NA	NA	NA
Wen et al.	Cell Discovery	Wuhan Hankou Hospital China	China	PBMC	LRS-3	PRJCA002413	LRS-3	Male	Median of 55 years	Moderate	NA	No	Need to add this information	Yes	No clear record	Fever, Cough, Sore throat, Expectoration, Exhaustion, Breathe Hard,Muscle or Joint pain, Chilly	Bilaeral pneumonia	Hypertension	NA	NA/More than 14 days	NA	NA	NA	NA	NA
Wen et al.	Cell Discovery	Wuhan Hankou Hospital China	China	PBMC	LRS-4	PRJCA002413	LRS-4	Female	Median of 55 years	severe	NA	No	Need to add this information	Yes	No clear record	Fever, Cough, Sore throat, Expectoration, Exhaustion, Hemoptysis, Breathe Hard, Emesis,Muscle or Joint pain, Chilly, Throat Congestion	Bilaeral pneumonia	Hypertension, Coronary heart disease, Diabetes	NA	NA/More than 14 days	NA	NA	NA	NA	NA
Wen et al.	Cell Discovery	Wuhan Hankou Hospital China	China	PBMC	LRS-5	PRJCA002413	LRS-5	Female	Median of 55 years	severe	NA	No	Need to add this information	Yes	No clear record	Fever, Cough, Sore throat, Expectoration, Exhaustion, Breathe Hard,Muscle or Joint pain, Chilly, Throat Congestion, Tonsil edema	Bilaeral pneumonia	No	NA	NA/More than 14 days	NA	NA	NA	NA	NA
Wen et al.	Cell Discovery	Wuhan Hankou Hospital China	China	PBMC	HC-1	PRJCA002413	HC-1	Male	Median of 55.4 years	Healthy	Healthy	Healthy	Healthy	Healthy	Healthy	NA	NA	No	Healthy	Healthy	Healthy	Healthy	Healthy	Healthy	Healthy
Wen et al.	Cell Discovery	Wuhan Hankou Hospital China	China	PBMC	HC-2	PRJCA002413	HC-2	Male	Median of 55.4 years	Healthy	Healthy	Healthy	Healthy	Healthy	Healthy	NA	NA	No	Healthy	Healthy	Healthy	Healthy	Healthy	Healthy	Healthy
Wen et al.	Cell Discovery	Wuhan Hankou Hospital China	China	PBMC	HC-3	PRJCA002413	HC-3	Female	Median of 55.4 years	Healthy	Healthy	Healthy	Healthy	Healthy	Healthy	NA	NA	No	Healthy	Healthy	Healthy	Healthy	Healthy	Healthy	Healthy
Wen et al.	Cell Discovery	Wuhan Hankou Hospital China	China	PBMC	HC-4	PRJCA002413	HC-4	Female	Median of 55.4 years	Healthy	Healthy	Healthy	Healthy	Healthy	Healthy	NA	NA	No	Healthy	Healthy	Healthy	Healthy	Healthy	Healthy	Healthy
Wen et al.	Cell Discovery	Wuhan Hankou Hospital China	China	PBMC	HC-5	PRJCA002413	HC-5	Female	Median of 55.4 years	Healthy	Healthy	Healthy	Healthy	Healthy	Healthy	NA	NA	No	Healthy	Healthy	Healthy	Healthy	Healthy	Healthy	Healthy
Zhang et al.	Nature Immunology	Fifth Medical Center of PLA General Hospital	China	PBMC	S01	PRJCA002564	P03	F	41	Moderate	No	No	Need to add this information	Yes	Recovery, discharge	fever	No	No	10	NA/NA	No	No	9	NA	NA
Zhang et al.	Nature Immunology	Fifth Medical Center of PLA General Hospital	China	PBMC	S02	PRJCA002564	P04	M	15	Moderate	No	No	Need to add this information	Yes	Recovery, discharge	fever	No	No	4	NA/NA	No	No	3	NA	NA
Zhang et al.	Nature Immunology	Fifth Medical Center of PLA General Hospital	China	PBMC	S03	PRJCA002564	P02	F	55	Moderate	No	No	Need to add this information	Yes	Recovery, discharge	No	No	No	6	NA/NA	No	No	5	NA	NA
Zhang et al.	Nature Immunology	Fifth Medical Center of PLA General Hospital	China	PBMC	S04	PRJCA002564	P01	M	36	Moderate	No	No	Need to add this information	Yes	Recovery, discharge	fever, cough	Unilateral	No	5	NA/NA	No	No	4	NA	NA
Zhang et al.	Nature Immunology	Fifth Medical Center of PLA General Hospital	China	PBMC	S05	PRJCA002564	P06	F	60	Moderate	No	No	Need to add this information	Yes	Recovery, discharge	fever, cough, expectoration, short of breath, Breathe Hard	Bilateral	No	7	NA/NA	No	No	6	NA	NA
Zhang et al.	Nature Immunology	Fifth Medical Center of PLA General Hospital	China	PBMC	S06	PRJCA002564	P07	M	37	Moderate	No	No	Need to add this information	Yes	Recovery, discharge	fever, sore throat, myalgia or fatigue	Unilateral	No	7	NA/NA	No	No	6	NA	NA
Zhang et al.	Nature Immunology	Fifth Medical Center of PLA General Hospital	China	PBMC	S07	PRJCA002564	P05	M	35	Moderate	No	No	Need to add this information	Yes	Recovery, discharge	fever, cough, expectoration, myalgia or fatigue	No	No	8	NA/NA	No	No	7	NA	NA
Zhang et al.	Nature Immunology	Fifth Medical Center of PLA General Hospital	China	PBMC	S08	PRJCA002564	P10	F	50	Severe	Yes	No	Need to add this information	Yes	Recovery, discharge	fever, cough, expectoration, myalgia or fatigue, Breathe Hard	Bilateral	No	15	NA/NA	No	Yes	11	NA	NA
Zhang et al.	Nature Immunology	Fifth Medical Center of PLA General Hospital	China	PBMC	S09	PRJCA002564	P11	M	78	Severe	Yes	No	Need to add this information	Yes	Recovery, discharge	fever, cough, myalgia or fatigue, Breathe Hard	Bilateral	hypertension, diabetes	10	NA/NA	No	No	9	NA	NA
Zhang et al.	Nature Immunology	Fifth Medical Center of PLA General Hospital	China	PBMC	S10	PRJCA002564	P08	M	40	Severe	Yes	No	Need to add this information	Yes	Recovery, discharge	fever, cough, expectoration, myalgia or fatigue, Breathe Hard	Bilateral	diabetes	4	NA/NA	No	No	3	NA	NA
Zhang et al.	Nature Immunology	Fifth Medical Center of PLA General Hospital	China	PBMC	S11	PRJCA002564	P09	F	79	Severe	Yes	Yes(Mechanical ventilation)	Need to add this information	Yes	Death	fever, cough, expectoration, myalgia or fatigue, Breathe Hard	Bilateral	hypertension	5	NA/NA	Yes	Yes	4	NA	NA
Zhang et al.	Nature Immunology	Fifth Medical Center of PLA General Hospital	China	PBMC	S12	PRJCA002564	P03-2	F	41	convalescent	No	No	Need to add this information	Yes	Recovery, discharge	No	No	No	27	NA/NA	No	No	9	NA	NA
Zhang et al.	Nature Immunology	Fifth Medical Center of PLA General Hospital	China	PBMC	S13	PRJCA002564	P04-2	M	15	convalescent	No	No	Need to add this information	Yes	Recovery, discharge	No	No	No	21	NA/NA	No	No	3	NA	NA
Zhang et al.	Nature Immunology	Fifth Medical Center of PLA General Hospital	China	PBMC	S14	PRJCA002564	P02-2	F	55	convalescent	No	No	Need to add this information	Yes	Recovery, discharge	No	No	No	19	NA/NA	No	No	5	NA	NA
Zhang et al.	Nature Immunology	Fifth Medical Center of PLA General Hospital	China	PBMC	S15	PRJCA002564	P01-2	M	36	convalescent	No	No	Need to add this information	Yes	Recovery, discharge	No	No	No	9	NA/NA	No	No	4	NA	NA
Zhang et al.	Nature Immunology	Fifth Medical Center of PLA General Hospital	China	PBMC	S16	PRJCA002564	P12	M	43	convalescent	No	No	Need to add this information	Yes	Recovery, discharge	No	No	No	11	NA/NA	No	No	2	NA	NA
Zhang et al.	Nature Immunology	Fifth Medical Center of PLA General Hospital	China	PBMC	S17	PRJCA002564	P13	M	48	convalescent	No	No	Need to add this information	Yes	Recovery, discharge	No	No	No	26	NA/NA	No	No	15	NA	NA
Zhang et al.	Nature Immunology	Fifth Medical Center of PLA General Hospital	China	PBMC	S18	PRJCA002564	HD01	M	29	Healthy	Healthy	Healthy	Healthy	Healthy	Healthy	NA	No	NA	Healthy	Healthy	Healthy	Healthy	Healthy	Healthy	Healthy
Zhang et al.	Nature Immunology	Fifth Medical Center of PLA General Hospital	China	PBMC	S19	PRJCA002564	HD02	M	58	Healthy	Healthy	Healthy	Healthy	Healthy	Healthy	NA	No	NA	Healthy	Healthy	Healthy	Healthy	Healthy	Healthy	Healthy
Zhang et al.	Nature Immunology	Fifth Medical Center of PLA General Hospital	China	PBMC	S20	PRJCA002564	HD03	M	44	Healthy	Healthy	Healthy	Healthy	Healthy	Healthy	NA	No	NA	Healthy	Healthy	Healthy	Healthy	Healthy	Healthy	Healthy
Zhang et al.	Nature Immunology	Fifth Medical Center of PLA General Hospital	China	PBMC	S21	PRJCA002564	HD04	M	33	Healthy	Healthy	Healthy	Healthy	Healthy	Healthy	NA	No	NA	Healthy	Healthy	Healthy	Healthy	Healthy	Healthy	Healthy
Zhang et al.	Nature Immunology	Fifth Medical Center of PLA General Hospital	China	PBMC	S22	PRJCA002564	HD05	M	35	Healthy	Healthy	Healthy	Healthy	Healthy	Healthy	NA	No	NA	Healthy	Healthy	Healthy	Healthy	Healthy	Healthy	Healthy
Lee et al.	Science Immunology	Asan Medical Center, Severance Hospital, and Chungbuk National University Hospital	Republic of Korea	PBMC	nCoV 1	GSE149689	C1	M	63	severe	NA	ECMO(extracorporeal membrane oxygenation) + MV	Yes	Yes	No clear record	（Temperature）37.6℃;（Consciousness）Unresponsive	pneumonia	No	NA	NA/NA	NA	NA	NA	16	NA
Lee et al.	Science Immunology	Asan Medical Center, Severance Hospital, and Chungbuk National University Hospital	Republic of Korea	PBMC	nCoV 2	GSE149689	C2	F	82	mild	NA	Room air	No	Yes	No clear record	（Temperature）36.9℃;（Consciousness）Alert	pneumonia	hypertension	NA	NA/NA	NA	NA	NA	10	NA
Lee et al.	Science Immunology	Asan Medical Center, Severance Hospital, and Chungbuk National University Hospital	Republic of Korea	PBMC	nCoV 3	GSE149689	C3	F	67	severe	NA	MV(mechanical ventilation)	Yes	Yes	No clear record	（Temperature）38.2℃;（Consciousness）Unresponsive	multifocal consolidations in both lungs	hypertension	NA	NA/NA	NA	NA	NA	3	NA
Lee et al.	Science Immunology	Asan Medical Center, Severance Hospital, and Chungbuk National University Hospital	Republic of Korea	PBMC	nCoV 4	GSE149689	C3	F	67	severe	NA	MV	Yes	Yes	No clear record	（Temperature）37.9℃;（Consciousness）Unresponsive	multifocal consolidations in both lungs	hypertension	NA	NA/NA	NA	NA	NA	7	NA
Lee et al.	Science Immunology	Asan Medical Center, Severance Hospital, and Chungbuk National University Hospital	Republic of Korea	PBMC	nCoV 5	GSE149689	C4	M	46	mild	NA	Room air	No	Yes	No clear record	（Temperature）36.4℃;（Consciousness）Alert	pneumonia	hypertension	NA	NA/NA	NA	NA	NA	13	NA
Lee et al.	Science Immunology	Asan Medical Center, Severance Hospital, and Chungbuk National University Hospital	Republic of Korea	PBMC	nCoV 6	GSE149689	C5	F	38	mild	NA	Room air	No	Yes	No clear record	（Temperature）37.3℃;（Consciousness）Alert	pneumonia	diabetes mellitus, dyslipidemia	NA	NA/NA	NA	NA	NA	3	NA
Lee et al.	Science Immunology	Asan Medical Center, Severance Hospital, and Chungbuk National University Hospital	Republic of Korea	PBMC	nCoV 7	GSE149689	C6	F	73	severe	NA	ECMO + MV	Yes	Yes	No clear record	（Temperature）37.2℃;（Consciousness）Voice	multifocal patchy opacities in both lungs	hypertension, asthma, atrial fibrillation	NA	NA/NA	NA	NA	NA	5	NA
Lee et al.	Science Immunology	Asan Medical Center, Severance Hospital, and Chungbuk National University Hospital	Republic of Korea	PBMC	nCoV 8	GSE149689	C6	F	73	severe	NA	ECMO + MV	Yes	Yes	No clear record	（Temperature）36.2℃;（Consciousness）Unresponsive	diffuse increased lung opacity and multifocal consolidation	hypertension, asthma, atrial fibrillation	NA	NA/NA	NA	NA	NA	9	NA
Lee et al.	Science Immunology	Asan Medical Center, Severance Hospital, and Chungbuk National University Hospital	Republic of Korea	PBMC	nCoV 9	GSE149689	C7	M	61	severe	NA	NP 2L(nasal prong)	Yes	Yes	No clear record	（Temperature）38.2℃;（Consciousness）Alert	no gross change of consolidation and GGO in both lungs	history of tuberculous pleuritis	NA	NA/NA	NA	NA	NA	3	NA
Lee et al.	Science Immunology	Asan Medical Center, Severance Hospital, and Chungbuk National University Hospital	Republic of Korea	PBMC	nCoV 10	GSE149689	C7	M	61	mild	NA	Room air	No	Yes	No clear record	（Temperature）36.8℃;（Consciousness）Alert	unchanged extent of consolidation and GGO in both lungs	history of tuberculous pleuritis	NA	NA/NA	NA	NA	NA	10	NA
Lee et al.	Science Immunology	Asan Medical Center, Severance Hospital, and Chungbuk National University Hospital	Republic of Korea	PBMC	nCoV 11	GSE149689	C8	F	62	mild (asymptomatic)	NA	Room air	No	Yes	No clear record	（Temperature）36.2℃;（Consciousness）Alert	no lesion	hypothyroidism, dyslipidemia	NA	NA/NA	NA	NA	NA	5	NA
Lee et al.	Science Immunology	Asan Medical Center, Severance Hospital, and Chungbuk National University Hospital	Republic of Korea	PBMC	Normal 1	GSE149689	N1	F	63	Healthy	Healthy	Healthy	Healthy	Healthy	Healthy	NA	NA	NA	Healthy	Healthy	Healthy	Healthy	Healthy	Healthy	Healthy
Lee et al.	Science Immunology	Asan Medical Center, Severance Hospital, and Chungbuk National University Hospital	Republic of Korea	PBMC	Normal 2	GSE149689	N2	F	54	Healthy	Healthy	Healthy	Healthy	Healthy	Healthy	NA	NA	NA	Healthy	Healthy	Healthy	Healthy	Healthy	Healthy	Healthy
Lee et al.	Science Immunology	Asan Medical Center, Severance Hospital, and Chungbuk National University Hospital	Republic of Korea	PBMC	Normal 3	GSE149689	N3	F	67	Healthy	Healthy	Healthy	Healthy	Healthy	Healthy	NA	NA	NA	Healthy	Healthy	Healthy	Healthy	Healthy	Healthy	Healthy
Lee et al.	Science Immunology	Asan Medical Center, Severance Hospital, and Chungbuk National University Hospital	Republic of Korea	PBMC	Normal 4	GSE149689	N4	M	63	Healthy	Healthy	Healthy	Healthy	Healthy	Healthy	NA	NA	NA	Healthy	Healthy	Healthy	Healthy	Healthy	Healthy	Healthy
Yu et al.	Cell Research	Fifth Affiliated Hospital (Zhuhai, China) and the Third Affiliated Hospital (Guangzhou, China) of Sun Yat-sen University	China	PBMC	PR1	PRJCA002579	P1	Female	63	Severe	Yes	NA	No clear record	Yes	Pre-ICU	NA	NA	NA	NA	NA/NA	NA	NA	NA	2	NA
Yu et al.	Cell Research	Fifth Affiliated Hospital (Zhuhai, China) and the Third Affiliated Hospital (Guangzhou, China) of Sun Yat-sen University	China	PBMC	PS3	PRJCA002580	P1	Female	63	Severe	Yes	NA	No clear record	Yes	Post-ICU	NA	NA	NA	NA	NA/NA	NA	NA	NA	15	NA
Yu et al.	Cell Research	Fifth Affiliated Hospital (Zhuhai, China) and the Third Affiliated Hospital (Guangzhou, China) of Sun Yat-sen University	China	PBMC	SD3	PRJCA002581	P2	Male	38	Severe	Yes	NA	No clear record	Yes	ICU	NA	NA	NA	NA	NA/NA	NA	NA	NA	13	NA
Yu et al.	Cell Research	Fifth Affiliated Hospital (Zhuhai, China) and the Third Affiliated Hospital (Guangzhou, China) of Sun Yat-sen University	China	PBMC	PS1	PRJCA002582	P2	Male	38	Severe	Yes	NA	No clear record	Yes	Post-ICU	NA	NA	NA	NA	NA/NA	NA	NA	NA	16	NA
Yu et al.	Cell Research	Fifth Affiliated Hospital (Zhuhai, China) and the Third Affiliated Hospital (Guangzhou, China) of Sun Yat-sen University	China	PBMC	SD1	PRJCA002583	P3	Female	32	Severe	Yes	NA	No clear record	Yes	ICU	NA	NA	NA	NA	NA/NA	NA	NA	NA	9	NA
Yu et al.	Cell Research	Fifth Affiliated Hospital (Zhuhai, China) and the Third Affiliated Hospital (Guangzhou, China) of Sun Yat-sen University	China	PBMC	PS2	PRJCA002584	P3	Female	32	Severe	Yes	NA	No clear record	Yes	Post-ICU	NA	NA	NA	NA	NA/NA	NA	NA	NA	16	NA
Yu et al.	Cell Research	Fifth Affiliated Hospital (Zhuhai, China) and the Third Affiliated Hospital (Guangzhou, China) of Sun Yat-sen University	China	PBMC	SD2	PRJCA002585	P4	Male	67	Severe	Yes	NA	No clear record	Yes	ICU	NA	NA	NA	NA	NA/NA	NA	NA	NA	9	NA
Yu et al.	Cell Research	Fifth Affiliated Hospital (Zhuhai, China) and the Third Affiliated Hospital (Guangzhou, China) of Sun Yat-sen University	China	PBMC	PM1	PRJCA002586	P5	Male	48	Mild	No	NA	No clear record	Yes	Hospitalized	NA	NA	NA	NA	NA/NA	NA	NA	NA	15	NA
Yu et al.	Cell Research	Fifth Affiliated Hospital (Zhuhai, China) and the Third Affiliated Hospital (Guangzhou, China) of Sun Yat-sen University	China	PBMC	PM2	PRJCA002587	P6	Male	15	Mild	No	NA	No clear record	Yes	Hospitalized	NA	NA	NA	NA	NA/NA	NA	NA	NA	15	NA
Yu et al.	Cell Research	Fifth Affiliated Hospital (Zhuhai, China) and the Third Affiliated Hospital (Guangzhou, China) of Sun Yat-sen University	China	PBMC	PM3	PRJCA002588	P7	Female	19	Mild	No	NA	No clear record	Yes	Hospitalized	NA	NA	NA	NA	NA/NA	NA	NA	NA	15	NA
Yu et al.	Cell Research	Fifth Affiliated Hospital (Zhuhai, China) and the Third Affiliated Hospital (Guangzhou, China) of Sun Yat-sen University	China	PBMC	CM1	PRJCA002589	P8	Male	19	Mild	No	NA	No clear record	Yes	Discharge	NA	NA	NA	NA	NA/NA	NA	NA	NA	15(Discharge day 4)	NA
Yu et al.	Cell Research	Fifth Affiliated Hospital (Zhuhai, China) and the Third Affiliated Hospital (Guangzhou, China) of Sun Yat-sen University	China	PBMC	CM2	PRJCA002590	P9	Female	20	Mild	No	NA	No clear record	Yes	Discharge	NA	NA	NA	NA	NA/NA	NA	NA	NA	16(Discharge day 4)	NA
Yu et al.	Cell Research	Fifth Affiliated Hospital (Zhuhai, China) and the Third Affiliated Hospital (Guangzhou, China) of Sun Yat-sen University	China	PBMC	CM3	PRJCA002591	P10	Male	25	Mild	No	NA	No clear record	Yes	Discharge	NA	NA	NA	NA	NA/NA	NA	NA	NA	17(Discharge day 4)	NA
Yu et al.	Cell Research	Fifth Affiliated Hospital (Zhuhai, China) and the Third Affiliated Hospital (Guangzhou, China) of Sun Yat-sen University	China	PBMC	H1	PRJCA002592	H1	Male	34	Healthy	Healthy	Healthy	Healthy	Healthy	Healthy	NA	NA	NA	Healthy	Healthy	Healthy	Healthy	Healthy	Healthy	Healthy
Yu et al.	Cell Research	Fifth Affiliated Hospital (Zhuhai, China) and the Third Affiliated Hospital (Guangzhou, China) of Sun Yat-sen University	China	PBMC	H2	PRJCA002593	H2	Male	19	Healthy	Healthy	Healthy	Healthy	Healthy	Healthy	NA	NA	NA	Healthy	Healthy	Healthy	Healthy	Healthy	Healthy	Healthy
Yu et al.	Cell Research	Fifth Affiliated Hospital (Zhuhai, China) and the Third Affiliated Hospital (Guangzhou, China) of Sun Yat-sen University	China	PBMC	H3	PRJCA002594	H3	Female	54	Healthy	Healthy	Healthy	Healthy	Healthy	Healthy	NA	NA	NA	Healthy	Healthy	Healthy	Healthy	Healthy	Healthy	Healthy
Wilk et al.	Nature Medicine	Stanford University ICU Biobank study	USA	PBMC	C1 A	GSE150728	C1	M	60-69	ICU	ICU	NO; NonVent	No clear record	Yes	Discharged to rehab on room air	NA	NA	NA	9	NA/NA	NA	NA	NA	NA	NA
Wilk et al.	Nature Medicine	Stanford University ICU Biobank study	USA	PBMC	C1 B	GSE150728	C1	M	60-69	ICU	ICU	Yes; ARDS	Yes	Yes	Discharged to rehab on room air	NA	NA	NA	11	NA/NA	NA	NA
Wilk et al.	Nature Medicine	Stanford University ICU Biobank study	USA	PBMC	C2	GSE150728	C2	M	40-49	ICU	ICU	NO; NonVent	No clear record	Yes	Discharged home	NA	NA	NA	16	NA/NA	NA	NA	NA	NA	NA
Wilk et al.	Nature Medicine	Stanford University ICU Biobank study	USA	PBMC	C3	GSE150728	C3	M	30-39	ICU	ICU	Yes; ARDS	Yes	Yes	Tracheostomy, prolonged ICU and hospital course	NA	NA	NA	9	NA/NA	NA	NA	NA	NA	NA
Wilk et al.	Nature Medicine	Stanford University ICU Biobank study	USA	PBMC	C4	GSE150728	C4	M	30-39	ICU	ICU	Yes; ARDS	Yes	Yes	Discharged home	NA	NA	NA	9	NA/NA	NA	NA	NA	NA	NA
Wilk et al.	Nature Medicine	Stanford University ICU Biobank study	USA	PBMC	C5	GSE150728	C5	M	50-59	ICU	ICU	NO; NonVent	No clear record	Yes	Discharged home	NA	NA	NA	15	NA/NA	NA	NA	NA	NA	NA
Wilk et al.	Nature Medicine	Stanford University ICU Biobank study	USA	PBMC	C6	GSE150728	C6	M	>80	ICU	ICU	Yes	Yes	Yes	Deceased	NA	NA	NA	2	NA/NA	NA	NA	NA	NA	NA
Wilk et al.	Nature Medicine	Stanford University ICU Biobank study	USA	PBMC	C7	GSE150728	C7	M	20-29	Floor	Floor	NO; NonVent	No clear record	Yes	Discharged home	NA	NA	NA	12	NA/NA	NA	NA	NA	NA	NA
Wilk et al.	Nature Medicine	Stanford University ICU Biobank study	USA	PBMC	H1	GSE150728	H1	F	49	Healthy	Healthy	Healthy	Healthy	Healthy	Healthy	NA	NA	NA	NA	NA/NA	NA	NA	NA	NA	NA
Wilk et al.	Nature Medicine	Stanford University ICU Biobank study	USA	PBMC	H2	GSE150728	H2	M	49	Healthy	Healthy	Healthy	Healthy	Healthy	Healthy	NA	NA	NA	NA	NA/NA	NA	NA	NA	NA	NA
Wilk et al.	Nature Medicine	Stanford University ICU Biobank study	USA	PBMC	H3	GSE150728	H3	F	36	Healthy	Healthy	Healthy	Healthy	Healthy	Healthy	NA	NA	NA	NA	NA/NA	NA	NA	NA	NA	NA
Wilk et al.	Nature Medicine	Stanford University ICU Biobank study	USA	PBMC	H4	GSE150728	H4	M	49	Healthy	Healthy	Healthy	Healthy	Healthy	Healthy	NA	NA	NA	NA	NA/NA	NA	NA	NA	NA	NA
Wilk et al.	Nature Medicine	Stanford University ICU Biobank study	USA	PBMC	H5	GSE150728	H5	M	48	Healthy	Healthy	Healthy	Healthy	Healthy	Healthy	NA	NA	NA	NA	NA/NA	NA	NA	NA	NA	NA
Wilk et al.	Nature Medicine	Stanford University ICU Biobank study	USA	PBMC	H6	GSE150728	H6	M	37	Healthy	Healthy	Healthy	Healthy	Healthy	Healthy	NA	NA	NA	NA	NA/NA	NA	NA	NA	NA	NA
Liao et al.	Nature Medicine	Shenzhen Third People’s Hospital	China	BALF	M1	GSE145926	M1	M	36	Moderate	NA	NA	NA	Yes	Cured	Cough	Bilaeral pneumonia	No	11	-4/NA	NA	NA	NA	4	11
Liao et al.	Nature Medicine	Shenzhen Third People’s Hospital	China	BALF	M2	GSE145926	M2	F	37	Moderate	NA	NA	NA	Yes	Cured	Fever, Cough	Unilateral	No	9	NA/NA	NA	NA	NA	4	9
Liao et al.	Nature Medicine	Shenzhen Third People’s Hospital	China	BALF	M3	GSE145926	M3	M	35	Moderate	NA	NA	NA	Yes	Cured	Fever, Muscle aches	Bilaeral pneumonia	No	13	2/NA	NA	NA	NA	7	13
Liao et al.	Nature Medicine	Shenzhen Third People’s Hospital	China	BALF	S1	GSE145926	S1	M	62	Severe	NA	NA	Yes	Yes	Cured	Fever, Cough	Bilaeral pneumonia	No	11	2/NA	NA	NA	NA	4	11
Liao et al.	Nature Medicine	Shenzhen Third People’s Hospital	China	BALF	S2	GSE145926	S2	M	66	Critical	ICU	Invasive mechanical ventilation	Yes	Yes	Death	Fever, Cough	Bilaeral pneumonia	hypertension	18	1/NA	NA	NA	NA	10	18
Liao et al.	Nature Medicine	Shenzhen Third People’s Hospital	China	BALF	S3	GSE145926	S3	M	63	Critical	ICU	Invasive mechanical ventilation	Yes	Yes	Death	Fever, Cough	Bilaeral pneumonia	sleep apean	14	1/NA	NA	NA	NA	7	14
Liao et al.	Nature Medicine	Shenzhen Third People’s Hospital	China	BALF	S4	GSE145926	S4	F	65	Critical	ICU	Invasive mechanical ventilation	Yes	Yes	Cured	Fever, Cough, Chest distress	Bilaeral pneumonia	diabetes	25	8/NA	NA	NA	NA	9	25
Liao et al.	Nature Medicine	Shenzhen Third People’s Hospital	China	BALF	S5	GSE145926	S5	F	57	Critical	ICU	Invasive mechanical ventilation	Yes	Yes	Cured	Fever, Chest distress, Dizzinesss	Bilaeral pneumonia	No	8	8/NA	NA	NA	NA	6	8
Liao et al.	Nature Medicine	Shenzhen Third People’s Hospital	China	BALF	S6	GSE145926	S6	M	46	Critical	ICU	Invasive mechanical ventilation	Yes	Yes	Cured	Fever, Cough	Bilaeral pneumonia	No	12	10/NA	NA	NA	NA	12	12
Liao et al.	Nature Medicine	Shenzhen Third People’s Hospital	China	BALF	S7	GSE145927	S7	M	52	Severe	NA	NA	Yes	Yes	Cured	Fever	Bilaeral pneumonia	No	5	-2/NA	NA	NA	NA	2	5
Liao et al.	Nature Medicine	Shenzhen Third People’s Hospital	China	BALF	S8	GSE145928	S8	M	73	Critical	ICU	Invasive mechanical ventilation	NA	Yes	Cured in ICU	Fever	Bilaeral pneumonia	hypertension	13,19,32	10/NA	NA	NA	NA	12	13,19,32
Liao et al.	Nature Medicine	Shenzhen Third People’s Hospital	China	BALF	S9	GSE145929	S9	M	67	Critical	ICU	Invasive mechanical ventilation	NA	Yes	Cured in ICU	Fever, Diarrhea	Bilaeral pneumonia	hypertension	12,35	5/NA	NA	NA	NA	7	12,35
Liao et al.	Nature Medicine	Shenzhen Third People’s Hospital	China	BALF	S10	GSE145930	S10	M	65	Critical	ICU	Invasive mechanical ventilation	NA	Yes	Cured in ICU	Fever, Bloating	Bilaeral pneumonia	hypertension;diabetes	32	22/NA	NA	NA	NA	22	32
Liao et al.	Nature Medicine	Shenzhen Third People’s Hospital	China	BALF	HC1	GSE145931	HC1	F	38	Healthy	Healthy	Healthy	Healthy	Healthy	Healthy	Healthy	Healthy	No	Healthy	Healthy	Healthy	Healthy	Healthy	Healthy	Healthy
Liao et al.	Nature Medicine	Shenzhen Third People’s Hospital	China	BALF	HC2	GSE145932	HC2	M	24	Healthy	Healthy	Healthy	Healthy	Healthy	Healthy	Healthy	Healthy	No	Healthy	Healthy	Healthy	Healthy	Healthy	Healthy	Healthy
Liao et al.	Nature Medicine	Shenzhen Third People’s Hospital	China	BALF	HC3	GSE145933	HC3	M	22	Healthy	Healthy	Healthy	Healthy	Healthy	Healthy	Healthy	Healthy	No	Healthy	Healthy	Healthy	Healthy	Healthy	Healthy	Healthy
He et al.	Protein & Cell	Guangzhou Eighth People’s Hospital, Guangzhou Medical University, Guangzhou, 510060, China	China	BALF	Patient 1	GSE147143	Patient 1	male	41	severe	NA	NA	NA	NA	NA	Fever, Cough, Thick sputum/mucus, Cold extremities		Hypertension	NA	NA/NA			NA	16	16
He et al.	Protein & Cell	Guangzhou Eighth People’s Hospital, Guangzhou Medical University, Guangzhou, 510060, China	China	BALF	Patient 2	GSE147143	Patient 2	female	55	severe	NA	NA	NA	NA	NA	Fever, Cough, Thick sputum/mucus, Itching		No	NA	NA/NA			NA	19	19
He et al.	Protein & Cell	Guangzhou Eighth People’s Hospital, Guangzhou Medical University, Guangzhou, 510060, China	China	BALF	Patient 3	GSE147143	Patient 3	male	66	severe	NA	NA	NA	NA	NA	Fever, Cough, Thick sputum/mucus		No	NA	NA/NA			NA	18	18
Chua et al.	Nature Biotechnology	Charité - Universitätsmedizin Berlin or the prospective SC2-Study at University Hospital Leipzig	Germany	nasopharyngeal/bronchial	BIH-CoV-15	EGAS00001004481	BIH-CoV-15	M	21	Moderate	No	No	No	Yes	Discharged	dry cough, fever, cephalgia		NA	#ERROR!	15/NA		No	NA	35	#ERROR!
Chua et al.	Nature Biotechnology	Charité - Universitätsmedizin Berlin or the prospective SC2-Study at University Hospital Leipzig	Germany	nasopharyngeal/bronchial	BIH-CoV-14	EGAS00001004481	BIH-CoV-14	M	45	Moderate	No	No	No	Yes	Discharged	cough, runny nose		NA	#ERROR!	9/NA		No	NA	14	#ERROR!
Chua et al.	Nature Biotechnology	Charité - Universitätsmedizin Berlin or the prospective SC2-Study at University Hospital Leipzig	Germany	nasopharyngeal/bronchial	BIH-CoV-16	EGAS00001004481	BIH-CoV-16	F	50	Moderate	No	No	No	Yes	Discharged	fever, diarrhea, dry cough, sore throat, myalgia, maiaise		NA	10	7/NA		No	NA	7	10
Chua et al.	Nature Biotechnology	Charité - Universitätsmedizin Berlin or the prospective SC2-Study at University Hospital Leipzig	Germany	nasopharyngeal/bronchial	BIH-CoV-13	EGAS00001004481	BIH-CoV-13	M	52	Moderate	No	No	No	Yes	Discharged	maiaise, cephalgia, back pain, pneumonia during hosptalization		NA	10	5/NA		No	NA	7	10
Chua et al.	Nature Biotechnology	Charité - Universitätsmedizin Berlin or the prospective SC2-Study at University Hospital Leipzig	Germany	nasopharyngeal/bronchial	BIH-CoV-19	EGAS00001004481	BIH-CoV-19	M	64	Moderate	No	No	No	Yes	Discharged	gyspnea		NA	11	7/NA		No	NA	8	11
Chua et al.	Nature Biotechnology	Charité - Universitätsmedizin Berlin or the prospective SC2-Study at University Hospital Leipzig	Germany	nasopharyngeal/bronchial	BIH-CoV-12	EGAS00001004481	BIH-CoV-12	M	71	Moderate	No	No	No	Yes	Discharged	dry cough, fever		NA	#ERROR!	2/NA		No	NA	8	#ERROR!
Chua et al.	Nature Biotechnology	Charité - Universitätsmedizin Berlin or the prospective SC2-Study at University Hospital Leipzig	Germany	nasopharyngeal/bronchial	BIH-CoV-17	EGAS00001004481	BIH-CoV-17	M	73	Moderate	No	No	No	Yes	Discharged	cough, fever, dyspnea		NA	30	19/NA		No	NA	13	30
Chua et al.	Nature Biotechnology	Charité - Universitätsmedizin Berlin or the prospective SC2-Study at University Hospital Leipzig	Germany	nasopharyngeal/bronchial	BIH-CoV-18	EGAS00001004481	BIH-CoV-18	M	76	Moderate	No	No	No	Yes	Discharged	disorientedd, dry cough		NA	3	2/NA		No	NA	8	3
Chua et al.	Nature Biotechnology	Charité - Universitätsmedizin Berlin or the prospective SC2-Study at University Hospital Leipzig	Germany	nasopharyngeal/bronchial	BIH-CoV-07	EGAS00001004481	BIH-CoV-07	M	32	Critical	ICU(day8 to day9)	Nasal high-flow oxygen therapy	Yes	Yes	Discharged	dry cough, fever, myalgia, dyspnea		NA	#ERROR!	5/NA		No	NA	15	#ERROR!
Chua et al.	Nature Biotechnology	Charité - Universitätsmedizin Berlin or the prospective SC2-Study at University Hospital Leipzig	Germany	nasopharyngeal/bronchial	BIH-CoV-11	EGAS00001004481	BIH-CoV-11	M	61	Critical	ICU(day9 to day17)	non-invasive	Yes	Yes	Discharged	dry cough, fever, common cold symptoms		NA	11	10/NA		No	NA	10	11
Chua et al.	Nature Biotechnology	Charité - Universitätsmedizin Berlin or the prospective SC2-Study at University Hospital Leipzig	Germany	nasopharyngeal/bronchial	BIH-CoV-06	EGAS00001004481	BIH-CoV-06	M	63	Critical	ICU(day3 to day51)	invasive	Yes	Yes	Discharged	dry cough, fever, myalgia, maiaise, dyspnea during hospitalization		NA	#ERROR!	1/NA		Yes	NA	65	#ERROR!
Chua et al.	Nature Biotechnology	Charité - Universitätsmedizin Berlin or the prospective SC2-Study at University Hospital Leipzig	Germany	nasopharyngeal/bronchial	BIH-CoV-05	EGAS00001004481	BIH-CoV-05	M	75	Critical	ICU(day6 to day33)	invasive	Yes	Yes	Discharged	fever, dispnea, malasise		NA	7	Same day/NA		Yes	NA	27	7
Chua et al.	Nature Biotechnology	Charité - Universitätsmedizin Berlin or the prospective SC2-Study at University Hospital Leipzig	Germany	nasopharyngeal/bronchial	BIH-CoV-09	EGAS00001004481	BIH-CoV-09	F	53	Critical	ICU(day8 to day33)	invasive	Yes	Yes	Discharged	sinusitis, fever, dry cough, dyspnea		NA	12	5/NA		Yes	NA	25	12
Chua et al.	Nature Biotechnology	Charité - Universitätsmedizin Berlin or the prospective SC2-Study at University Hospital Leipzig	Germany	nasopharyngeal/bronchial	BIH-CoV-03	EGAS00001004481	BIH-CoV-03	M	52	Critical	ICU(day7 to day24)	invasive	Yes	Yes	Discharged	dry cough, fever, cephalgia, malaise		NA	10	8/NA		Yes	NA	18	10
Chua et al.	Nature Biotechnology	Charité - Universitätsmedizin Berlin or the prospective SC2-Study at University Hospital Leipzig	Germany	nasopharyngeal/bronchial	BIH-CoV-08	EGAS00001004481	BIH-CoV-08	F	62	Critical	ICU(day1 to day56+)	ECMO	Yes	Yes	Hospitalization ongoing	dyspnea		NA	8	7/NA		Yes	NA	56 ongoing	8
Chua et al.	Nature Biotechnology	Charité - Universitätsmedizin Berlin or the prospective SC2-Study at University Hospital Leipzig	Germany	nasopharyngeal/bronchial	BIH-CoV-04	EGAS00001004481	BIH-CoV-04	M	73	Critical	ICU(day7 to day32)	invasive	Yes	Yes	Discharged	NA		NA	13	4/NA		Yes	NA	25	13
Chua et al.	Nature Biotechnology	Charité - Universitätsmedizin Berlin or the prospective SC2-Study at University Hospital Leipzig	Germany	nasopharyngeal/bronchial	BIH-CoV-10	EGAS00001004481	BIH-CoV-10	M	68	Critical	ICU(day7 to day34)	invasive	Yes	Yes	Hospitalization ongoing	dry cough, malaise		NA	20	7/NA		Yes	NA	37 ongoing	20
Chua et al.	Nature Biotechnology	Charité - Universitätsmedizin Berlin or the prospective SC2-Study at University Hospital Leipzig	Germany	nasopharyngeal/bronchial	BIH-CoV-01	EGAS00001004481	BIH-CoV-01	F	50	Critical	ICU(day5 to day25)	invasive	Yes	Yes	Death	NA		NA	17	6/NA		Yes	NA	deceased 25 days post symptoms	17
Chua et al.	Nature Biotechnology	Charité - Universitätsmedizin Berlin or the prospective SC2-Study at University Hospital Leipzig	Germany	nasopharyngeal/bronchial	BIH-CoV-02	EGAS00001004481	BIH-CoV-02	M	54	Critical	ICU(day4 to day11)	invasive	Yes	Yes	Death	fever, dyspnea		NA	7	NA/NA		NA	NA	deceased 11days post symptoms	7
